# Understanding molecular mechanisms and predicting phenotypic effects of pathogenic tubulin mutations

**DOI:** 10.1101/2022.06.16.496400

**Authors:** Thomas Attard, Julie P.I. Welburn, Joseph Marsh

## Abstract

Cells rely heavily on microtubules for several processes, including cell division and molecular trafficking. Mutations in the different tubulin-α and -β proteins that comprise microtubules have been associated with various diseases and are often dominant, sporadic and congenital. While the earliest reported tubulin mutations affect neurodevelopment, mutations are also associated with other disorders such as bleeding disorders and infertility. We performed a systematic survey of tubulin mutations across all isotypes in order to improve our understanding of how they cause disease, and increase our ability to predict their phenotypic effects. Both protein structural analyses and computational variant effect predictors were very limited in their utility for differentiating between pathogenic and benign mutations. This was even worse for those genes associated with non-neurodevelopmental disorders. We selected tubulin-α and -β disease mutations that were most poorly predicted for experimental characterisation. These mutants co-localise to the mitotic spindle in HeLa cells, suggesting they may exert dominant-negative effects by altering microtubule properties. Our results show that tubulin mutations represent a blind spot for current computational approaches, being much more poorly predicted than mutations in most human disease genes. We suggest that this is likely due to their strong association with dominant-negative and gain-of-function mechanisms.
