## Supplementary material for "Understanding molecular mechanisms and predicting phenotypic effects of pathogenic tubulin mutations": Table S2

Interacting Partner	PDB ID	Tubulin-alpha Chains	Tubulin-beta Chains	Tubulin-gamma Chains	partner_chains
Tau	6cvn	B	A, C	NA	D
NUF2	3iz0	A	B	NA	D, F
NDC80	3iz0	A	B	NA	C, E
EB	3jak	J, F, A, D, M, H	K, G, B, E, N, I	NA	L, C
DCX	4atu	A, C, E, G	B, D, F, H	NA	I
PRC1	5kmg	A	B	NA	C
CAMSAP	5m5c	D, B	E, C	NA	C
TPX2	6bjc	A, C, F, H, L, J	B, D, G, K, I, M	NA	N, E
Kinesin_MTBD	5nd7	B	C	NA	A
Dynein_MTBD	3j1t	B	C	NA	A
Gamma_TuRC	6v6s	NA	NA	a, b, c, d, e, f, g, h	A, C, E, G, M, B, D, F, H, S, T
MT Contacts	5jco	H	K	NA	G, E, L, I, H, K
