## Supplementary material for "Understanding molecular mechanisms and predicting phenotypic effects of pathogenic tubulin mutations": Table S5

Isotype	variant	MCD Score	DeepSequence
TUBß8	V353I	0.188188381	-0.439341095
TUBa1A	I238V	0.215529563	-1.645752472
TUBa1A	I219V	0.215876414	-1.236593918
TUBß8	I4L	0.221251192	-6.137612183
TUBa1A	D127E	0.245956857	-2.085339706
TUBß8	A352S	0.247709077	-3.316857513
TUBß1	R307H	0.253453854	1.508495056
TUBß8	M330I	0.280641477	-2.561362122
TUBß5	V353I	0.280780221	-0.654389893
TUBa1A	S54N	0.300132328	-1.369106491
TUBß8	R2K	0.31181383	-4.898461243
TUBa1A	A270S	0.32610157	-1.20439711
TUBa1A	V353I	0.335779461	-1.829642639
TUBa1A	I188L	0.341419148	-4.941966415
TUBß3	M323V	0.342945625	-1.853296173
TUBß8	F200L	0.352795897	-5.093723053
TUBß8	V175M	0.354377193	-6.268585999
TUBa1A	I5L	0.357402023	-1.740872849
TUBa1A	V409I	0.371734003	-3.733292557
TUBa1A	R214H	0.372693731	-1.123176971
TUBß8	M300I	0.375004734	-5.40394043
TUBß5	Y222F	0.375456582	-3.438428314
TUBß8	V255M	0.376630515	-5.875490967
TUBa1A	A270T	0.383882229	-0.440835297
TUBß8	I210V	0.384088768	-4.578538116
TUBß8	V179M	0.385018177	-7.812385956
TUBß8	Q245H	0.385860822	-7.436488098
TUBß8	N348S	0.387464871	-4.021030151
TUBß8	Q334E	0.395161063	-6.543672455
TUBß8	D417N	0.401416763	-7.319657715
TUBa1A	N329S	0.414722117	-1.565859375
TUBß8	E410K	0.422573174	-6.293733795
TUBa4A	K430N	0.423322587	-4.335159637
TUBa1A	A19T	0.43200985	-4.358282898
TUBß3	Q292E	0.432143074	-6.496776855
TUBß8	R241H	0.432504447	-7.140870667
TUBß8	R262Q	0.441254522	-6.125591339
TUBß4A	V255I	0.44137542	-5.262559174
TUBß2B	A248V	0.460248606	-8.546671356
TUBß3	T238A	0.471204922	-4.416273956
TUBß8	E205K	0.474658064	-7.725120239
TUBß4A	R2Q	0.476394583	-6.847287689
TUBß8	F367L	0.478122454	-4.614135223
TUBß8	E108K	0.481479767	-8.91820755
TUB<U+03B3>1	F21L	0.485933474	0.584383754
TUBß4A	A352T	0.490585672	-4.384844025
TUBa1A	R402H	0.493775814	-2.857547852
TUBß8	V229A	0.496175614	-4.087737946
TUBa1A	R123H	0.501169731	-1.170673645
TUBß2B	S278G	0.506458037	-3.460567139
TUBa4A	G43V	0.510147256	-3.500990509
TUBa1A	E429Q	0.511043627	-5.427351669
TUBß8	T238M	0.514257761	-9.666988037
TUBa1A	G59S	0.514702729	-3.373293839
TUBß8	M363T	0.518849915	-4.505355743
TUBß8	P358A	0.519112199	-4.836777496
TUBß3	M388V	0.520043867	-8.571032532
TUBa1A	V118L	0.520607391	-3.302422531
TUBß8	S176L	0.523405959	-9.235479004
TUBß2A	A248V	0.524243932	-6.445640411
TUBß4A	N414K	0.524866606	-9.757714813
TUBß2B	A248T	0.527085578	-4.001626587
TUBa1A	R2H	0.527392028	-5.951999924
TUBa1A	L286F	0.527628794	-2.383862808
TUBa1A	A333V	0.52954607	-4.059051987
TUBa1A	V235L	0.529622516	-5.025486801
TUBa1A	L92V	0.530725933	-6.982147598
TUBß3	D417N	0.536953773	-5.540455536
TUBß4A	A271T	0.537006506	-4.732665283
TUBß8	R2M	0.537853907	-9.43765094
TUBa1A	K326N	0.540283403	-4.429720901
TUBß8	T285P	0.544096344	-7.941525635
TUBß3	G98S	0.548970044	-3.536764526
TUBß1	R359W	0.551254628	-5.005017029
TUBß8	D417Y	0.553980885	-11.4050459
TUBß2B	D417N	0.55507467	-6.129089508
TUBa1A	N101S	0.556925117	-4.092830399
TUBß3	G82R	0.558538611	-3.712808868
TUBa1A	R264H	0.560275611	-5.388690308
TUBß4A	M300I	0.562508426	-5.442225616
TUBß5	Q15K	0.568024604	-5.110168335
TUB<U+03B3>1	I257F	0.569851687	0.663165266
TUBß8	P61T	0.570931084	-11.26510062
TUBa1A	R422H	0.571301079	-6.586069473
TUBa1A	V435A	0.571530287	-3.487540375
TUBß4A	R391H	0.572340448	-6.163177826
TUBß8	R391C	0.57299884	-7.023429169
TUBa1A	T56M	0.576687175	-1.195777939
TUBß5	M299V	0.577460392	-4.024224457
TUBß3	E410K	0.577926682	-7.340088135
TUBß3	A302T	0.580890495	-5.322106232
TUBß4B	R391H	0.581114202	-6.489446503
TUBß2B	M388V	0.58118891	-8.413562439
TUBa1A	P72S	0.581877045	-4.575849167
TUBß4A	V179L	0.583934016	-6.893392761
TUBß3	T178M	0.586851472	-6.752119751
TUBß8	G98R	0.587121384	-5.571525543
TUBa1A	E113K	0.588993919	-3.997745117
TUBß4A	M388I	0.590029349	-6.663086975
TUBa1A	R320H	0.59363463	-5.49626561
TUBß1	T274M	0.594122426	-3.860981384
TUB<U+03B3>1	T331P	0.595779051	0.524393091
TUBß2B	E421K	0.595806659	-4.902731201
TUBß1	Q43P	0.596626195	-5.290327209
TUBa1A	H107R	0.596696444	-4.243281723
TUBß8	R262W	0.607346134	-7.726831238
TUBa1A	S419L	0.607663584	-4.803464935
TUBß2A	D417N	0.611353791	-7.85833786
TUBß4A	M323R	0.613228474	-8.382510071
TUBa1A	A369T	0.614494178	-5.449291946
TUBß4A	F367L	0.614838132	-5.417807892
TUBß8	C354Y	0.61726505	-6.345047913
TUBß3	A302V	0.619845326	-7.865930756
TUBß8	P358L	0.621899401	-5.414256226
TUBa1A	Y161H	0.622141716	-5.139741592
TUBß5	T221I	0.624526415	-6.027667816
TUBa1A	A387V	0.626507239	-5.058130432
TUBß4A	M388V	0.627593175	-8.490407471
TUBa1A	E27Q	0.629278365	-8.283733841
TUBß2B	N256S	0.633370985	-6.618851746
TUBß3	R46G	0.634930175	-8.738089661
TUBß4A	G244S	0.636789481	-6.270870667
TUBa1A	R123C	0.637793865	-2.027926239
TUBß3	E288K	0.638630855	-6.687972931
TUBa1A	E55K	0.638792473	-3.787711197
TUBß3	D417H	0.639301496	-9.492605713
TUBß4A	Q292K	0.639603977	-6.185813141
TUBß4A	E410K	0.644549504	-7.665538239
TUBa1A	G366R	0.648324396	-4.348163315
TUBß4A	R2G	0.650335467	-10.81693469
TUBa1A	V409A	0.650936436	-6.269564743
TUBß4A	A248D	0.65202534	-8.759831024
TUBa1A	R390H	0.65231186	-3.034556122
TUBß2B	D327G	0.652811366	-5.69913974
TUBß3	G71R	0.653875256	-9.494356201
TUBß2B	R241H	0.654571673	-7.086197815
TUBa1A	D218Y	0.655901537	-6.449997192
TUBß4A	H190Y	0.659211718	-4.615193298
TUBß4A	F367I	0.662332097	-7.343997803
TUBß3	E410V	0.662365762	-7.075393372
TUBß3	S230L	0.663257236	-8.567121033
TUBß2A	N247K	0.663327828	-8.812708771
TUBa1A	R402L	0.665251009	-7.937211792
TUBa4A	R320H	0.665427489	-7.199813019
TUBß4A	R262H	0.66842396	-9.551805023
TUBß3	R262H	0.672408727	-6.590783325
TUBß2B	R380S	0.673244622	-5.980974487
TUBß3	E205K	0.676448678	-8.060908386
TUBß2B	C354R	0.676744546	-11.11115115
TUBß4A	D249N	0.677838551	-5.897042572
TUBß2B	P173L	0.679941615	-5.553276642
TUBß4A	T178M	0.680033611	-7.236784943
TUBß4B	R391C	0.6804264	-8.551603333
TUBß2B	F265L	0.68107761	-9.363719208
TUBa1A	L70S	0.681663548	-9.435796188
TUBß5	P287L	0.681940276	-4.901374939
TUBß4A	R2W	0.685218867	-11.41224564
TUBß3	P357L	0.686698925	-6.656084442
TUB<U+03B3>1	S259L	0.687809113	0.565242764
TUBß3	R62Q	0.691338899	-9.706401886
TUBa1A	R2S	0.694064723	-9.558393326
TUBa1A	T150I	0.695264225	-8.5173013
TUBß4A	A314V	0.695541134	-8.452459595
TUBß2B	R380L	0.697605785	-9.381288422
TUBa1A	L397P	0.698442829	-9.471284882
TUBß2B	G140A	0.69929575	-7.223891479
TUBß2B	G13A	0.707458002	-9.170479187
TUBß4A	V180G	0.708004264	-12.7930799
TUB<U+03B3>1	D68N	0.711864987	0.491129785
TUBß4A	P182T	0.712062685	-6.711519196
TUBa1A	M425K	0.717445877	-8.671451065
TUBß4A	C239F	0.718684322	-10.07596436
TUBa4A	T145P	0.719007434	-8.85062677
TUBß2B	I210T	0.719716749	-11.94739703
TUBß3	R262A	0.722861664	-8.094294067
TUBß2B	R380C	0.723231038	-7.479276154
TUBa1A	R422C	0.731807165	-6.888765625
TUBß4A	G244D	0.733198282	-11.21773761
TUBa1A	R390C	0.733856413	-3.903972794
TUBß4A	T178R	0.734048501	-9.611963135
TUB<U+03B3>1	R341W	0.736053368	0.516923436
TUBa4A	R215C	0.737272705	-7.598173218
TUBß3	R380C	0.739266449	-9.468476868
TUBß2B	C239F	0.739295936	-5.137367157
TUBa1A	R402C	0.739514045	-3.266514069
TUBß2B	T312M	0.740219439	-9.811026001
TUBa4A	A383T	0.740951772	-8.315700745
TUBß4A	G96R	0.743187239	-11.01930725
TUBß4A	M388T	0.743666097	-9.527018829
TUBa1A	P263T	0.746045768	-6.718453125
TUBß1	F260S	0.746964267	-7.401172485
TUBa1A	G436R	0.747987848	-8.2683004
TUBß2B	P171T	0.753716915	-7.322432831
TUBa1A	V303G	0.762131473	-8.854041794
TUBß4A	D355V	0.764560881	-9.468742767
TUBß2B	G98R	0.765070131	-7.718955109
TUBß2B	I202T	0.767631985	-7.216434357
TUBß2B	S172P	0.769307096	-9.810096436
TUBß4A	F394C	0.769606545	-9.377064667
TUBa1A	V137D	0.769753562	-8.218882126
TUBß4A	R156L	0.774898139	-7.244956635
TUB<U+03B3>1	L387P	0.781609983	0.511904762
TUBß4A	G244V	0.788246851	-11.20683612
TUBß2B	D249H	0.789482282	-10.85175726
TUBß4A	C354Y	0.791376976	-5.500491394
TUBß4A	R282P	0.791408037	-4.456777344
TUBa1A	V371E	0.793094909	-11.56988116
TUBa1A	R64W	0.795539941	-8.046969315
TUBa1A	S158L	0.79984071	-10.30528976
TUBa1A	Y210C	0.806179292	-5.749673203
TUBa1A	C25F	0.807679729	-7.395916306
TUBa1A	C200Y	0.807918164	-8.475752731
TUBa1A	D396Y	0.808207373	-9.694964737
TUBß3	R262C	0.815247964	-8.348730347
TUBa1A	P173L	0.818349438	-10.76191566
TUBa1A	R264C	0.829727279	-6.906241165
TUBß1	R318W	0.837411635	-9.719334229
TUBß2B	L207P	0.839636289	-9.524108917
TUB<U+03B3>1	Y92C	0.847817188	0.355042017
TUBß2B	G369V	0.860925485	-10.77297443
TUBa4A	R320C	0.86451789	-6.826142151
TUBß2B	L228P	0.874206356	-9.208146606
TUBß2B	L117P	0.883278402	-10.03323779
